# Metachronal rowing provides robust propulsive performance across four orders of magnitude variation in Reynolds number

**DOI:** 10.1101/2024.11.18.624216

**Authors:** Mitchell P. Ford, Arvind Santhanakrishnan

**Affiliations:** School of Mechanical and Aerospace Engineering, Oklahoma State University, Stillwater, OK 74078, USA

**Keywords:** hydrodynamics, metachrony, swimming, bio-inspired robotics, biological propulsion, crustaceans

## Abstract

Metachronal rowing of multiple propulsors (paddles) is a swimming strategy used by numerous organisms across various phyla, with body sizes ranging from 0.01 mm to 100 mm. This size range corresponds to a huge variation in flow regimes characterized by Reynolds number (*Re*) ranging on the orders of 10^−2^ (viscosity dominated) to 10^4^ (inertially dominated). Though the rhythmic and coordinated stroking of paddles is conserved across species and developmental stages, the hydrodynamic scalability of metachronal rowing has not been examined across this broad *Re* range. We used a self-propelled metachronal paddling robot to examine how swimming performance changes across four orders of variation in *Re* (21 to 54,724) relevant to most aquatic crustaceans. We found that the Strouhal number (*St*), characterizing momentum transfer from paddles to the wake, was unchanging at *St* ≈ 0.26 for *Re >* 42 and within the reported *St* of various flying and swimming animals. Peak dimensionless strength (circulation) of paddle tip vortices linearly increased with *Re* and was mostly unaffected by changing fluid viscosity. Our findings show that the swimming performance of metachronal rowing is conserved across widely varying flow regimes, with dimensionless swimming speed scaling linearly with *Re* across the entire tested range.
