## Supplementary material for "Metachronal rowing provides robust propulsive performance across four orders of magnitude variation in Reynolds number": ReL32_Betas.csv

Time	P5	P4	P3	P2	P1
0	126.76	115.86	130.047	165.954	177.591
0.04	151.593	115.304	117.798	154.78	174.734
0.08	179.174	128.901	120.683	144.238	173.405
0.12	180.725	148.248	119.756	135.136	165.219
0.16	180.693	167.209	123.034	123.173	160.115
0.2	180.25	179.744	122.293	110.858	146.729
0.24	179.798	181.426	122.364	100.6	126.238
0.28	178.914	180.613	122.974	91.745	109.928
0.32	177.336	181.885	120.733	90.544	98.403
0.36	179.903	181.181	127.967	97.234	96.305
0.4	179.748	180.473	145.909	110.803	99.755
0.44	176.415	180.335	163.864	122.844	97.847
0.48	174.667	180.207	179.124	142.03	102.088
0.52	169.372	181.977	178.762	158.687	100.538
0.56	150.94	176.333	179.437	173.291	104.673
0.6	125.705	169.362	178.532	175.48	106.436
0.64	116.246	166.183	178.706	174.586	110.747
0.68	111.941	155.078	179.771	172.25	119.901
0.72	111.177	150.311	179.124	170.638	136.353
0.76	113.588	143.052	179.808	171.163	156.936
0.8	117.627	130.359	179.859	170.568	175.015
0.84	118.344	114.495	177.36	171.545	178.597
0.88	115.077	116.031	168.678	170.42	178.265
0.92	116.229	118.339	161.628	168.799	176.863
0.96	123.283	114.532	142.467	168.255	175.293
1	129.194	113.469	132.132	167.176	176.325
1.04	152.402	114.591	123.57	153.047	174.619
1.08	178.869	122.57	122.565	143.246	171.728
1.12	179.346	145.327	119.666	127.798	165.831
1.16	181.737	162.764	120.815	124.833	157.648
1.2	180.231	178.216	121.199	108.208	149.559
1.24	180.755	179.63	124.046	95.886	124.417
1.28	179.286	181.168	121.716	89.929	109.682
1.32	179.709	182.018	121.457	92.038	98.331
1.36	179.565	180.115	126.666	97.664	97.545
1.4	177.601	181.481	147.809	111.549	99.023
1.44	176.788	180.09	162.71	123.895	99.083
1.48	177.896	180.089	178.703	138.8	101.787
1.52	171.925	180.099	178.202	156.808	99.021
1.56	151.366	178.211	179.076	171.185	107.233
1.6	127.53	172.864	179.46	171.369	108.685
1.64	117.7	165.996	178.129	173.053	113.807
1.68	114.69	155.96	179.759	170.127	122.005
1.72	110.5	147.27	179.372	173.805	134.497
1.76	115.762	142.276	179.572	174.038	154.85
1.8	121.755	128.963	179.512	173.223	175.63
1.84	119.952	116.25	179.248	169.231	176.011
1.88	117.594	117.31	167.152	169.744	177.601
1.92	118.416	114.245	159.518	171.054	175.184
1.96	120.778	114.867	146.58	168.348	174.583
2	125.201	115.042	131.133	164.959	176.723
