## Supplementary material for "Metachronal rowing provides robust propulsive performance across four orders of magnitude variation in Reynolds number": ReL64_Betas.csv

Time	P5	P4	P3	P2	P1
0	125.991	116.086	122.624	162.435	171.726
0.04	157.528	118.601	119.395	151.266	166.223
0.08	179.388	130.396	119.944	132.504	161.802
0.12	179.169	146.302	119.529	123.924	155.933
0.16	178.948	174.051	122.075	112.17	147.253
0.2	179.644	176.303	120.006	104.463	135.141
0.24	179.36	177.251	122.688	100.883	112.51
0.28	179.727	181.488	121.861	101.794	103.92
0.32	177.987	181.796	122.451	100.181	98.849
0.36	177.789	180.191	138.512	104.42	100.306
0.4	176.765	180.56	158.278	108.857	99.737
0.44	178.952	180.904	179.623	116.412	102.568
0.48	178.276	181.961	181.419	133.367	105.33
0.52	174.542	178.243	180.444	153	105.007
0.56	150.085	169.892	180.053	175.744	109.784
0.6	124	164.418	180.351	175.696	119.796
0.64	117.885	156.597	180.075	174.744	133.606
0.68	113.918	145.898	180.992	175.254	150.655
0.72	110.584	140.069	178.629	174.877	170.057
0.76	113.122	130.697	179.536	172.913	181.425
0.8	117.071	122.619	176.546	174.646	181.712
0.84	118.2	112.916	163.815	175.565	180.392
0.88	119.3	112.442	153.777	168.3	181.543
0.92	118.273	112.602	141.998	167.723	174.004
0.96	120.854	112.17	128.857	166.616	176.214
1	129.469	115.146	122.689	163.743	172.883
1.04	157.201	118.078	121.364	152.94	165.789
1.08	172.377	128.136	121.571	135.638	162.707
1.12	175.259	147.181	121.925	122.211	150.443
1.16	177.532	166.763	121.456	109.787	147.537
1.2	179.339	174.783	123.624	100.383	131.823
1.24	178.693	177.496	122.487	98.341	114.011
1.28	179.721	182.55	122.614	99.452	101.185
1.32	179.429	183.473	123.825	102.437	99.944
1.36	178.733	181.516	136.061	105.274	102.116
1.4	176.231	180.015	154.499	110.745	103.388
1.44	178.628	181.432	178.653	119.348	102.684
1.48	177.213	178.995	179.026	134.608	103.14
1.52	173.616	177.625	180.838	156.652	102.942
1.56	151.49	172.272	181.63	177.903	105.632
1.6	125.356	160.243	180.737	173.488	116.996
1.64	113.601	157.964	180.399	177.426	128.938
1.68	111.013	144.325	182.1	176.654	147.576
1.72	107.221	140.985	181.126	175.449	168.655
1.76	112.787	132.358	177.361	175.795	178.739
1.8	117.955	124.742	174.344	173.572	179.45
1.84	119.388	112.888	165.282	174.466	179.782
1.88	118.006	111.794	153.872	170.862	178.778
1.92	118.153	113.489	142.799	168.727	179.001
1.96	118.702	115.381	129.542	169.214	178.19
2	124.581	112.335	121.077	164.344	171.319
