## Supplementary material for "Metachronal rowing provides robust propulsive performance across four orders of magnitude variation in Reynolds number": ReL27362_Betas.csv

Time	P5	P4	P3	P2	P1
0	116.31	109.486	132.475	159.815	177.228
0.04	131.244	108.891	121.171	164.626	175.928
0.08	150.213	107.008	106.718	161.803	176.032
0.12	174.711	107.393	97.17	147.839	172.226
0.16	179.858	107.325	98.66	128.193	165.916
0.2	179.41	106.879	98.887	116.687	154.682
0.24	178.971	106.935	100.711	107.068	140.051
0.28	179.097	109.107	107.031	103.478	122.97
0.32	179.931	113.648	113.936	105.375	112.231
0.36	179.327	122.643	125.203	107.024	104.714
0.4	178.373	126.722	140.893	108.626	102.255
0.44	178.909	136.465	162.531	109.428	104.964
0.48	176.143	144.624	180.686	109.944	102.924
0.52	162.105	149.556	180.021	112.141	103.172
0.56	151.384	151.564	180.124	114.903	104.301
0.6	140.494	150.303	181.19	125.961	104.615
0.64	133.414	147.95	181.655	150.134	107.011
0.68	120.84	149.025	180.65	168.27	111.498
0.72	112.666	149.48	182.063	169.086	122.116
0.76	116.522	149.54	179.161	173.034	137.339
0.8	118.688	147.409	176.94	171.773	151.507
0.84	115.734	140.07	172.505	173.058	162.041
0.88	117.955	129.412	168.491	170.626	178.492
0.92	118.237	120.875	160.812	168.941	179.1
0.96	118.019	112.838	147.286	161.172	178.919
1	118.677	111.806	133.938	159.393	179.471
1.04	135.75	108.289	122.221	164.628	175.692
1.08	152.72	109.044	105.949	162.669	174.214
1.12	179.804	109.926	97.545	148.004	172.108
1.16	179.759	107.903	97.901	127.387	165.221
1.2	179.11	108.799	101.335	114.995	153.985
1.24	179.973	108.923	100.032	108.435	139.828
1.28	179.375	109.738	105.975	106.06	119.239
1.32	178.918	114.223	112.333	106.491	110.05
1.36	179.48	123.167	124.232	108.012	102.034
1.4	178.756	126.869	140.001	108.667	102.614
1.44	178.782	136.969	159.159	108.513	102.605
1.48	173.622	143.513	179.648	113.324	102.099
1.52	162.415	149.889	179.162	111.398	100.958
1.56	151.316	150.129	180.368	115.259	103.363
1.6	143.247	152.037	181.307	131.294	104.419
1.64	134.094	147.091	181.004	155.74	105.002
1.68	122.027	148.328	181.224	172.179	110.319
1.72	114.198	149.034	179.356	172.366	118.637
1.76	116.516	149.432	179.131	170.794	133.996
1.8	115.698	148.518	176.282	170.507	152.541
1.84	115.716	139.161	173.26	171.362	162.274
1.88	117.85	127.905	170.057	169.235	178.543
1.92	119.05	118.23	163.506	166.372	179.708
1.96	117.49	111.741	150.55	159.066	178.788
2	117.301	107.799	128.455	161.06	178.463
