## Supplementary material for "Metachronal rowing provides robust propulsive performance across four orders of magnitude variation in Reynolds number": ReL54724_Betas.csv

Time	P5	P4	P3	P2	P1
0	118.082	100.285	117.302	170.008	177.5
0.04	137.552	97.659	103.423	170.03	172.193
0.08	155.678	96.287	97.092	160.976	167.312
0.12	176.161	99.31	97.578	139.506	153.363
0.16	178.302	101.683	99.512	117.605	143.337
0.2	179.791	101.129	101.041	112.404	131.456
0.24	179.396	105.513	101.985	106.669	117.957
0.28	179.505	117.219	104.685	104.093	106.123
0.32	178.471	134.723	113.357	101.963	103.71
0.36	178.15	148.57	127.517	104.714	101.289
0.4	176.689	165.201	147.477	104.517	102.119
0.44	178.118	179.408	167.275	106.643	101.321
0.48	173.817	176.344	179.116	104.092	102.733
0.52	159.468	175.86	178.616	105.979	107.397
0.56	138.277	177.615	179.935	117.479	105.244
0.6	121.609	175.185	179.779	146.237	114.769
0.64	110.967	172.559	179.701	172.544	126.08
0.68	110.186	173.526	177.578	169.425	145.536
0.72	113.549	169.424	178.905	173.385	169
0.76	116.967	164.462	176.758	172.799	179.035
0.8	114.796	147.334	173.555	172.842	180.995
0.84	114.416	124.824	172.819	172.3	179.821
0.88	116.143	118.361	162.808	172.925	179.014
0.92	116.775	110.433	147.502	170.93	179.214
0.96	116.862	107.971	132.689	177.578	178.211
1	118.357	100.81	114.999	173.892	177.276
1.04	136.627	100.196	99.896	169.54	173.267
1.08	157.522	97.027	98.826	159.667	167.303
1.12	176.056	100.04	97.307	141.367	154.79
1.16	178.311	98.286	102.551	121.746	143.933
1.2	179.736	98.726	104.462	114.55	130.655
1.24	179.271	103.072	102.321	104.213	117.974
1.28	179.51	116.689	107.362	104.033	105.855
1.32	178.508	135.492	116.378	103.042	102.062
1.36	178.424	147.639	129.031	102.827	100.402
1.4	179.176	164.166	145.555	102.324	99.528
1.44	176.743	177.149	165.739	103.127	99.073
1.48	173.358	176.094	180.45	105.962	101.939
1.52	160.644	177.531	181.23	107.541	105.194
1.56	138.625	176.193	180.717	118.151	109.848
1.6	120.297	174.216	182.02	147.456	117.042
1.64	113.679	171.051	178.216	174.224	125.824
1.68	113.912	167.263	176.608	171.489	145.367
1.72	114.026	166.402	179.854	175.278	168.726
1.76	117.564	164.122	176.319	173.11	178.898
1.8	116.227	143.224	169.754	173.299	179.692
1.84	113.032	127.069	173.982	173.397	179.177
1.88	115.883	119.486	161.453	171.03	179.488
1.92	116.66	109.452	148.587	170.256	179.998
1.96	116.088	106.086	134.14	172.637	176.205
2	118.388	100.023	116.13	172.135	176.642
